# Genetic Adaptation in New York City Rats

**DOI:** 10.1101/2020.02.07.938969

**Authors:** Arbel Harpak, Nandita Garud, Noah A. Rosenberg, Dmitri A. Petrov, Matthew Combs, Pleuni S. Pennings, Jason Munshi-South

**Affiliations:** Department of Biological Sciences, Columbia University, New York, NY; Department of Ecology and Evolutionary Biology, University of California, Los Angeles, CA; Department of Biology, Stanford University, Stanford, CA; Department of Biological Sciences, Fordham University, Armonk, NY; Department of Ecology, Evolution and Environmental Biology, Columbia University, New York, NY; Department of Biology, San Francisco State University, San Francisco, CA

## Abstract

Brown rats (*Rattus norvegicus*) thrive in urban environments by navigating the anthropocentric environment and taking advantage of human resources and by-products. From the human perspective, rats are a chronic problem that causes billions of dollars in damage to agriculture, health and infrastructure. Did genetic adaptation play a role in the spread of rats in cities? To approach this question, we collected whole-genome sequences from 29 brown rats from New York City (NYC) and scanned for genetic signatures of adaptation. We tested for (i) high-frequency, extended haplotypes that could indicate selective sweeps and (ii) loci of extreme genetic differentiation between the NYC sample and a sample from the presumed ancestral range of brown rats in northeast China. We found candidate selective sweeps near or inside genes associated with metabolism, diet, the nervous system and locomotory behavior. Patterns of differentiation between NYC and Chinese rats at putative sweep loci suggests that many sweeps began after the split from the ancestral population. Together, our results suggest several hypotheses on adaptation in rats living in close proximity to humans.
