## Supplementary Tables and Files for "Genetic Adaptation in New York City Rats": Table S7_G12_candidates_with_30kb_masking.txt

chr	start	end	score	focal	distGene	nrgn.chr	nrgn.start	nrgn.end	nrgn.name	nrgn.transcript	visualization_file	visualization_file_with_china	standardized_weighted_fst
chr11	71176155	71215825	0.5338882283	71201128	16329	chr11	71232154	71287075	Hspbap1	NM_134419	/Users/ahmac/Dropbox/nyrats/Rats/DownstreamPipeline/peakVisualization/visualization_all_candidates/G12/viz_chr11_focal_71201128	none	0
chr2	269278655	269439719	0.486325802616	269433954	4141	chr2	269282796	269305090	Clca2	NM_001013202	/Users/ahmac/Dropbox/nyrats/Rats/DownstreamPipeline/peakVisualization/visualization_all_candidates/G12/viz_chr2_focal_269433954	none	0
chr2	269278655	269454534	0.443519619501	269408268	4141	chr2	269282796	269305090	Clca2	NM_001013202	/Users/ahmac/Dropbox/nyrats/Rats/DownstreamPipeline/peakVisualization/visualization_all_candidates/G12/viz_chr2_focal_269408268	none	0
chr14	32720380	32905644	0.398335315101	32736008	4020	chr14	32901624	32918108	Noa1	NM_001006959	/Users/ahmac/Dropbox/nyrats/Rats/DownstreamPipeline/peakVisualization/visualization_all_candidates/G12/viz_chr14_focal_32736008	none	0
chr10	105361961	105408458	0.362663495838	105373163	12483	chr10	105374444	105384844	St6galnac1	NM_001105859	/Users/ahmac/Dropbox/nyrats/Rats/DownstreamPipeline/peakVisualization/visualization_all_candidates/G12/viz_chr10_focal_105373163	none	0
chr14	32720380	32905644	0.360285374554	32770174	4020	chr14	32901624	32918108	Noa1	NM_001006959	/Users/ahmac/Dropbox/nyrats/Rats/DownstreamPipeline/peakVisualization/visualization_all_candidates/G12/viz_chr14_focal_32770174	none	0
chr8	58474358	58586072	0.35790725327	58540731	6211	chr8	58480569	58593993	Tmem266	NM_001109294	/Users/ahmac/Dropbox/nyrats/Rats/DownstreamPipeline/peakVisualization/visualization_all_candidates/G12/viz_chr8_focal_58540731	none	0
chr1	176955503	177030862	0.334126040428	177018967	3713	chr1	176959216	176960155	Olr188	NM_001001032	/Users/ahmac/Dropbox/nyrats/Rats/DownstreamPipeline/peakVisualization/visualization_all_candidates/G12/viz_chr1_focal_177018967	none	0
chr4	133805444	133957049	0.322235434007	133877731	10001	chr4	133947048	133953817	Tryx5	NM_001009173	/Users/ahmac/Dropbox/nyrats/Rats/DownstreamPipeline/peakVisualization/visualization_all_candidates/G12/viz_chr4_focal_133877731	none	0
chr7	27486983	27549049	0.319857312723	27537152	1890	chr7	27488873	27666514	Stab2	NM_001246357	/Users/ahmac/Dropbox/nyrats/Rats/DownstreamPipeline/peakVisualization/visualization_all_candidates/G12/viz_chr7_focal_27537152	none	0
chr8	54010784	54065450	0.319857312723	54053675	18375	chr8	54047075	54063936	Layn	NM_001191997	/Users/ahmac/Dropbox/nyrats/Rats/DownstreamPipeline/peakVisualization/visualization_all_candidates/G12/viz_chr8_focal_54053675	none	0
chr8	58474358	58586072	0.319857312723	58518932	6211	chr8	58480569	58593993	Tmem266	NM_001109294	/Users/ahmac/Dropbox/nyrats/Rats/DownstreamPipeline/peakVisualization/visualization_all_candidates/G12/viz_chr8_focal_58518932	none	0
chr14	33088280	33214771	0.319857312723	33204670	12670	chr14	33227441	33234397	Arl9	NM_212459	/Users/ahmac/Dropbox/nyrats/Rats/DownstreamPipeline/peakVisualization/visualization_all_candidates/G12/viz_chr14_focal_33204670	none	0
chr7	123608671	123638543	0.293697978597	123633886	1558	chr7	123610229	123614634	Cyp2d1	NM_153313	/Users/ahmac/Dropbox/nyrats/Rats/DownstreamPipeline/peakVisualization/visualization_all_candidates/G12/viz_chr7_focal_123633886	none	0
chr14	19999916	20072531	0.291319857313	20032389	17125	chr14	20055406	20064042	Npffr2	NM_023980	/Users/ahmac/Dropbox/nyrats/Rats/DownstreamPipeline/peakVisualization/visualization_all_candidates/G12/viz_chr14_focal_20032389	none	0
chr14	32720380	32905644	0.291319857313	32879639	4020	chr14	32901624	32918108	Noa1	NM_001006959	/Users/ahmac/Dropbox/nyrats/Rats/DownstreamPipeline/peakVisualization/visualization_all_candidates/G12/viz_chr14_focal_32879639	none	0
chr7	27326593	27475198	0.286563614744	27452619	13238	chr7	27313355	27333031	Tdg	NM_053729	/Users/ahmac/Dropbox/nyrats/Rats/DownstreamPipeline/peakVisualization/visualization_all_candidates/G12/viz_chr7_focal_27452619	none	0
chr10	34413033	34440161	0.286563614744	34434786	4367	chr10	34435794	34436730	Olr1393	NM_001000524	/Users/ahmac/Dropbox/nyrats/Rats/DownstreamPipeline/peakVisualization/visualization_all_candidates/G12/viz_chr10_focal_34434786	none	0
chr15	31013398	31113271	0.286563614744	31093456	1459	chr15	31114730	31119170	Tlr11	NM_001144779	/Users/ahmac/Dropbox/nyrats/Rats/DownstreamPipeline/peakVisualization/visualization_all_candidates/G12/viz_chr15_focal_31093456	none	0
chr15	31113271	31138591	0.286563614744	31137017	1459	chr15	31114730	31119170	Tlr11	NM_001144779	/Users/ahmac/Dropbox/nyrats/Rats/DownstreamPipeline/peakVisualization/visualization_all_candidates/G12/viz_chr15_focal_31137017	none	0
chr5	102408148	102530748	0.28418549346	102506951	18044	chr5	102512704	102558784	Lurap1l	NM_001025022	/Users/ahmac/Dropbox/nyrats/Rats/DownstreamPipeline/peakVisualization/visualization_all_candidates/G12/viz_chr5_focal_102506951	none	0
