## Supplementary Tables and Files for "Genetic Adaptation in New York City Rats": Table S8_H_candidates_with_30kb_masking.txt

chr	start	end	score	focal	distGene	nrgn.chr	nrgn.start	nrgn.end	nrgn.name	nrgn.transcript	visualization_file	visualization_file_with_china	standardized_weighted_fst
chr2	269279085	269449892	360.929	269368705	3711	chr2	269282796	269305090	Clca2	NM_001013202	/Users/ahmac/Dropbox/nyrats/Rats/DownstreamPipeline/peakVisualization/visualization_all_candidates/H-scan/viz_chr2_focal_269368705	none	0
chr2	269279085	269449892	276.217	269347793	3711	chr2	269282796	269305090	Clca2	NM_001013202	/Users/ahmac/Dropbox/nyrats/Rats/DownstreamPipeline/peakVisualization/visualization_all_candidates/H-scan/viz_chr2_focal_269347793	none	0
chr11	71174345	71246433	187.978	71197768	14279	chr11	71232154	71287075	Hspbap1	NM_134419	/Users/ahmac/Dropbox/nyrats/Rats/DownstreamPipeline/peakVisualization/visualization_all_candidates/H-scan/viz_chr11_focal_71197768	none	0
chr1	156586211	156680395	170.145	156623478	16776	chr1	156569435	156570443	Olr32	NM_001000690	/Users/ahmac/Dropbox/nyrats/Rats/DownstreamPipeline/peakVisualization/visualization_all_candidates/H-scan/viz_chr1_focal_156623478	none	0
chr8	58490720	58633293	158.113	58529733	10151	chr8	58480569	58593993	Tmem266	NM_001109294	/Users/ahmac/Dropbox/nyrats/Rats/DownstreamPipeline/peakVisualization/visualization_all_candidates/H-scan/viz_chr8_focal_58529733	none	0
chr8	58490720	58633293	154.015	58556109	10151	chr8	58480569	58593993	Tmem266	NM_001109294	/Users/ahmac/Dropbox/nyrats/Rats/DownstreamPipeline/peakVisualization/visualization_all_candidates/H-scan/viz_chr8_focal_58556109	none	0
chr8	105842206	105889064	146.372	105871563	2095	chr8	105891159	105912681	Rbp1	NM_012733	/Users/ahmac/Dropbox/nyrats/Rats/DownstreamPipeline/peakVisualization/visualization_all_candidates/H-scan/viz_chr8_focal_105871563	none	0
chr8	58490720	58633293	143.855	58514669	10151	chr8	58480569	58593993	Tmem266	NM_001109294	/Users/ahmac/Dropbox/nyrats/Rats/DownstreamPipeline/peakVisualization/visualization_all_candidates/H-scan/viz_chr8_focal_58514669	none	0
chr18	51395613	51457590	138.163	51429857	8960	chr18	51448630	51551513	Megf10	NM_001100657	/Users/ahmac/Dropbox/nyrats/Rats/DownstreamPipeline/peakVisualization/visualization_all_candidates/H-scan/viz_chr18_focal_51429857	none	0
chr8	58490720	58633293	135.456	58574572	10151	chr8	58480569	58593993	Tmem266	NM_001109294	/Users/ahmac/Dropbox/nyrats/Rats/DownstreamPipeline/peakVisualization/visualization_all_candidates/H-scan/viz_chr8_focal_58574572	none	0
chr1	177009250	177043120	134.315	177021921	3948	chr1	177005302	177006241	Olr192	NM_001000549	/Users/ahmac/Dropbox/nyrats/Rats/DownstreamPipeline/peakVisualization/visualization_all_candidates/H-scan/viz_chr1_focal_177021921	none	0
chr11	71174345	71246433	134.032	71213957	14279	chr11	71232154	71287075	Hspbap1	NM_134419	/Users/ahmac/Dropbox/nyrats/Rats/DownstreamPipeline/peakVisualization/visualization_all_candidates/H-scan/viz_chr11_focal_71213957	none	0
chr10	105356509	105381689	133.224	105372532	7245	chr10	105374444	105384844	St6galnac1	NM_001105859	/Users/ahmac/Dropbox/nyrats/Rats/DownstreamPipeline/peakVisualization/visualization_all_candidates/H-scan/viz_chr10_focal_105372532	none	0
chr5	139189067	139200419	133.217	139190510	1131	chr5	139190198	139193776	Tmem69	NM_001035001	/Users/ahmac/Dropbox/nyrats/Rats/DownstreamPipeline/peakVisualization/visualization_all_candidates/H-scan/viz_chr5_focal_139190510	none	0
chr8	58490720	58633293	132.155	58494971	10151	chr8	58480569	58593993	Tmem266	NM_001109294	/Users/ahmac/Dropbox/nyrats/Rats/DownstreamPipeline/peakVisualization/visualization_all_candidates/H-scan/viz_chr8_focal_58494971	none	0
chr18	51395613	51457590	128.463	51406625	8960	chr18	51448630	51551513	Megf10	NM_001100657	/Users/ahmac/Dropbox/nyrats/Rats/DownstreamPipeline/peakVisualization/visualization_all_candidates/H-scan/viz_chr18_focal_51406625	none	0
chr11	71174345	71246433	126.65	71182736	14279	chr11	71232154	71287075	Hspbap1	NM_134419	/Users/ahmac/Dropbox/nyrats/Rats/DownstreamPipeline/peakVisualization/visualization_all_candidates/H-scan/viz_chr11_focal_71182736	none	0
chr20	6130215	6145315	119.259	6136083	955	chr20	6146270	6150864	RT1-Ba	NM_001008831	/Users/ahmac/Dropbox/nyrats/Rats/DownstreamPipeline/peakVisualization/visualization_all_candidates/H-scan/viz_chr20_focal_6136083	none	0
chr4	1427813	1434639	115.943	1432218	245	chr4	1427568	1428501	Olr1232	NM_001000445	/Users/ahmac/Dropbox/nyrats/Rats/DownstreamPipeline/peakVisualization/visualization_all_candidates/H-scan/viz_chr4_focal_1432218	none	0
