## Supplementary Tables and Files for "Genetic Adaptation in New York City Rats": Table S9_Fst_candidates_with_30kb_masking.txt

chr	start	end	score	focal	distGene	nrgn.chr	nrgn.start	nrgn.end	nrgn.name	nrgn.transcript	visualization_file	visualization_file_with_china	standardized_weighted_fst
chr1	152378000	152455000	0.97063	152398000	9302	chr1	152464302	152473499	Irak1	NM_001127555	/Users/ahmac/Dropbox/nyrats/Rats/DownstreamPipeline/peakVisualization/visualization_all_candidates/fst/viz_chr1_focal_152398000	none	0
chr1	152378000	152455000	0.97063	152445000	9302	chr1	152464302	152473499	Irak1	NM_001127555	/Users/ahmac/Dropbox/nyrats/Rats/DownstreamPipeline/peakVisualization/visualization_all_candidates/fst/viz_chr1_focal_152445000	none	0
chr1	152473000	152490000	0.97063	152476000	8370	chr1	152464630	152464701	Mir5132	NR_128680	/Users/ahmac/Dropbox/nyrats/Rats/DownstreamPipeline/peakVisualization/visualization_all_candidates/fst/viz_chr1_focal_152476000	none	0
chr1	152612000	152652000	0.97063	152640000	179	chr1	152611821	152617018	Naa10	NM_001135839	/Users/ahmac/Dropbox/nyrats/Rats/DownstreamPipeline/peakVisualization/visualization_all_candidates/fst/viz_chr1_focal_152640000	none	0
chr1	152665000	152672000	0.97063	152668000	5588	chr1	152659412	152676122	L1cam	NM_017345	/Users/ahmac/Dropbox/nyrats/Rats/DownstreamPipeline/peakVisualization/visualization_all_candidates/fst/viz_chr1_focal_152668000	none	0
chr1	152726000	152788000	0.97063	152730000	14063	chr1	152711937	152741657	Pdzd4	NM_001135836	/Users/ahmac/Dropbox/nyrats/Rats/DownstreamPipeline/peakVisualization/visualization_all_candidates/fst/viz_chr1_focal_152730000	none	0
chr1	152710000	152788000	0.97063	152750000	1937	chr1	152711937	152741657	Pdzd4	NM_001135836	/Users/ahmac/Dropbox/nyrats/Rats/DownstreamPipeline/peakVisualization/visualization_all_candidates/fst/viz_chr1_focal_152750000	none	0
chr1	152916000	152934000	0.97063	152917000	1659	chr1	152917659	152921585	Dusp9	NM_001037973	/Users/ahmac/Dropbox/nyrats/Rats/DownstreamPipeline/peakVisualization/visualization_all_candidates/fst/viz_chr1_focal_152917000	none	0
chr8	74134000	74165000	0.97063	74150000	796	chr8	74134796	74211059	Zfp280d	NM_001108165	/Users/ahmac/Dropbox/nyrats/Rats/DownstreamPipeline/peakVisualization/visualization_all_candidates/fst/viz_chr8_focal_74150000	none	0
chr12	45882000	46043000	0.964778	45997000	4141	chr12	45877859	45969762	Fbxw8	NM_001107145	/Users/ahmac/Dropbox/nyrats/Rats/DownstreamPipeline/peakVisualization/visualization_all_candidates/fst/viz_chr12_focal_45997000	none	0
chr19	78000	121000	0.943883	107000	8200	chr19	86200	100908	Ces2e	NM_001100477	/Users/ahmac/Dropbox/nyrats/Rats/DownstreamPipeline/peakVisualization/visualization_all_candidates/fst/viz_chr19_focal_107000	none	0
chr7	117789000	117800000	0.942184	117792000	12307	chr7	117776693	117869344	Arhgap39	NM_173122	/Users/ahmac/Dropbox/nyrats/Rats/DownstreamPipeline/peakVisualization/visualization_all_candidates/fst/viz_chr7_focal_117792000	none	0
chr8	65335000	65343000	0.939632	65341000	19298	chr8	65362298	65382759	Larp6	NM_001108154	/Users/ahmac/Dropbox/nyrats/Rats/DownstreamPipeline/peakVisualization/visualization_all_candidates/fst/viz_chr8_focal_65341000	none	0
chr3	35202000	35220000	0.937644	35208000	7970	chr3	35194030	35196902	Zeb2os	NR_132636	/Users/ahmac/Dropbox/nyrats/Rats/DownstreamPipeline/peakVisualization/visualization_all_candidates/fst/viz_chr3_focal_35208000	none	0
chr7	94695000	94756000	0.934451	94727000	12726	chr7	94768726	94801524	Mal2	NM_198786	/Users/ahmac/Dropbox/nyrats/Rats/DownstreamPipeline/peakVisualization/visualization_all_candidates/fst/viz_chr7_focal_94727000	none	0
chr2	70830000	70865000	0.926749	70851000	3105	chr2	70868105	70894880	Zfp131	NM_001100698	/Users/ahmac/Dropbox/nyrats/Rats/DownstreamPipeline/peakVisualization/visualization_all_candidates/fst/viz_chr2_focal_70851000	none	0
chr15	86956000	87006000	0.926661	86959000	434	chr15	87005566	87172130	Pibf1	NM_001305419	/Users/ahmac/Dropbox/nyrats/Rats/DownstreamPipeline/peakVisualization/visualization_all_candidates/fst/viz_chr15_focal_86959000	none	0
chr5	10453000	10500000	0.91488	10468000	3312	chr5	10456312	10531652	Ncoa2	NM_031822	/Users/ahmac/Dropbox/nyrats/Rats/DownstreamPipeline/peakVisualization/visualization_all_candidates/fst/viz_chr5_focal_10468000	none	0
chr17	37365000	37378000	0.90916	37369000	3763	chr17	37374237	37486374	Mboat1	NM_001109120	/Users/ahmac/Dropbox/nyrats/Rats/DownstreamPipeline/peakVisualization/visualization_all_candidates/fst/viz_chr17_focal_37369000	none	0
chr10	48351000	48588000	0.908976	48562000	7070	chr10	48358070	48374871	Adora2b	NM_017161	/Users/ahmac/Dropbox/nyrats/Rats/DownstreamPipeline/peakVisualization/visualization_all_candidates/fst/viz_chr10_focal_48562000	none	0
chr11	75038000	75163000	0.907293	75088000	3492	chr11	75034508	75092722	Pak2	NM_053306	/Users/ahmac/Dropbox/nyrats/Rats/DownstreamPipeline/peakVisualization/visualization_all_candidates/fst/viz_chr11_focal_75088000	none	0
chr3	177775000	177806000	0.906885	177796000	3362	chr3	177802638	177849268	Rab22a	NM_001108966	/Users/ahmac/Dropbox/nyrats/Rats/DownstreamPipeline/peakVisualization/visualization_all_candidates/fst/viz_chr3_focal_177796000	none	0
chr9	92140000	92151000	0.906885	92141000	17446	chr9	92168446	92231811	Fbxo36	NM_001108804	/Users/ahmac/Dropbox/nyrats/Rats/DownstreamPipeline/peakVisualization/visualization_all_candidates/fst/viz_chr9_focal_92141000	none	0
chr3	14977000	15005000	0.905581	14993000	2590	chr3	15002410	15018995	Ntmt1	NM_001025019	/Users/ahmac/Dropbox/nyrats/Rats/DownstreamPipeline/peakVisualization/visualization_all_candidates/fst/viz_chr3_focal_14993000	none	0
chr14	66831000	66881000	0.904953	66850000	16936	chr14	66864064	67201603	Slit2	NM_022632	/Users/ahmac/Dropbox/nyrats/Rats/DownstreamPipeline/peakVisualization/visualization_all_candidates/fst/viz_chr14_focal_66850000	none	0
chr11	281000	503000	0.902889	464000	0	chr11	423033	782262	Epha3	NM_031564	/Users/ahmac/Dropbox/nyrats/Rats/DownstreamPipeline/peakVisualization/visualization_all_candidates/fst/viz_chr11_focal_464000	none	0
chr11	70041000	70121000	0.899671	70062000	18017	chr11	70022983	70052074	Slc15a2	NM_031672	/Users/ahmac/Dropbox/nyrats/Rats/DownstreamPipeline/peakVisualization/visualization_all_candidates/fst/viz_chr11_focal_70062000	none	0
chr10	48351000	48588000	0.899296	48460000	7070	chr10	48358070	48374871	Adora2b	NM_017161	/Users/ahmac/Dropbox/nyrats/Rats/DownstreamPipeline/peakVisualization/visualization_all_candidates/fst/viz_chr10_focal_48460000	none	0
chr7	34336000	34353000	0.89494	34344000	505	chr7	34353505	34385291	Lta4h	NM_001030031	/Users/ahmac/Dropbox/nyrats/Rats/DownstreamPipeline/peakVisualization/visualization_all_candidates/fst/viz_chr7_focal_34344000	none	0
chr11	281000	503000	0.890608	440000	0	chr11	423033	782262	Epha3	NM_031564	/Users/ahmac/Dropbox/nyrats/Rats/DownstreamPipeline/peakVisualization/visualization_all_candidates/fst/viz_chr11_focal_440000	none	0
chr11	281000	503000	0.889392	419000	0	chr11	423033	782262	Epha3	NM_031564	/Users/ahmac/Dropbox/nyrats/Rats/DownstreamPipeline/peakVisualization/visualization_all_candidates/fst/viz_chr11_focal_419000	none	0
chr17	12580000	12606000	0.888595	12599000	7752	chr17	12613752	12653474	Faf2	NM_001017445	/Users/ahmac/Dropbox/nyrats/Rats/DownstreamPipeline/peakVisualization/visualization_all_candidates/fst/viz_chr17_focal_12599000	none	0
