## Supplementary Tables and Files for "Genetic Adaptation in New York City Rats": Table_S1_G12_candidates.txt

chr	start	end	score	focal	distGene	nrgn.chr	nrgn.start	nrgn.end	nrgn.name	p_value_raw	q_value
chr11	71176155	71215825	0.533888228	71201128	16329	chr11	71232154	71287075	Hspbap1	5.9988542188442e-07	1.34092035480047e-06
chr2	269278655	269439719	0.486325803	269433954	4141	chr2	269282796	269305090	Clca2	5.9988542188442e-07	1.34092035480047e-06
chr2	269278655	269494387	0.441141498	269359700	4141	chr2	269282796	269305090	Clca2	5.9988542188442e-07	1.34092035480047e-06
chr14	32720380	32905644	0.398335315	32736008	4020	chr14	32901624	32918108	Noa1	5.9988542188442e-07	1.34092035480047e-06
chr10	105361961	105408458	0.362663496	105373163	12483	chr10	105374444	105384844	St6galnac1	5.9988542188442e-07	1.34092035480047e-06
chr8	58474358	58586072	0.357907253	58540731	6211	chr8	58480569	58593993	Tmem266	5.9988542188442e-07	1.34092035480047e-06
chr1	176955503	177030862	0.33412604	177018967	3713	chr1	176959216	176960155	Olr188	5.9988542188442e-07	1.34092035480047e-06
chr4	133805444	133957049	0.322235434	133877731	10001	chr4	133947048	133953817	Tryx5	1.19977084376884e-06	1.34092035480047e-06
chr7	27486983	27549049	0.319857313	27537152	1890	chr7	27488873	27666514	Stab2	1.19977084376884e-06	1.34092035480047e-06
chr8	54010784	54065450	0.319857313	54053675	18375	chr8	54047075	54063936	Layn	1.19977084376884e-06	1.34092035480047e-06
chr14	33088280	33214771	0.319857313	33204670	12670	chr14	33227441	33234397	Arl9	1.19977084376884e-06	1.34092035480047e-06
chr7	123608671	123638543	0.293697979	123633886	1558	chr7	123610229	123614634	Cyp2d1	1.19977084376884e-06	1.34092035480047e-06
chr14	19999916	20072531	0.291319857	20032389	17125	chr14	20055406	20064042	Npffr2	1.19977084376884e-06	1.34092035480047e-06
chr14	32682395	32905644	0.291319857	32879639	4020	chr14	32901624	32918108	Noa1	1.19977084376884e-06	1.34092035480047e-06
chr7	27326593	27475198	0.286563615	27452619	13238	chr7	27313355	27333031	Tdg	1.19977084376884e-06	1.34092035480047e-06
chr10	34413033	34440161	0.286563615	34434786	4367	chr10	34435794	34436730	Olr1393	1.19977084376884e-06	1.34092035480047e-06
chr15	31013398	31113271	0.286563615	31093456	1459	chr15	31114730	31119170	Tlr11	1.19977084376884e-06	1.34092035480047e-06
chr5	102408148	102530748	0.284185493	102506951	18044	chr5	102512704	102558784	Lurap1l	2.39954168753768e-06	2.39954168753768e-06
chr8	119667970	119690891	0.284185493	119679978	4253	chr8	119663717	119785747	Arpp21	2.39954168753768e-06	2.39954168753768e-06
