## Supplementary Tables and Files for "Genetic Adaptation in New York City Rats": Table_S2_H_candidates.txt

chr	start	end	score	focal	distGene	nrgn.chr	nrgn.start	nrgn.end	nrgn.name
chr2	269279085	269449892	360.929	269368705	3711	chr2	269282796	269305090	Clca2
chr11	71174345	71246433	187.978	71197768	14279	chr11	71232154	71287075	Hspbap1
chr1	156586211	156680395	170.145	156623478	16776	chr1	156569435	156570443	Olr32
chr8	58490720	58633293	158.113	58529733	10151	chr8	58480569	58593993	Tmem266
chr2	269279085	269449892	152.914	269421297	3711	chr2	269282796	269305090	Clca2
chr8	105842206	105889064	146.372	105871563	2095	chr8	105891159	105912681	Rbp1
chr18	51395613	51457590	138.163	51429857	8960	chr18	51448630	51551513	Megf10
chr1	177009250	177043120	134.315	177021921	3948	chr1	177005302	177006241	Olr192
chr10	105356509	105381689	133.224	105372532	7245	chr10	105374444	105384844	St6galnac1
chr5	139189067	139200419	133.217	139190510	1131	chr5	139190198	139193776	Tmem69
chr13	77869371	77875264	127.897	77871862	16323	chr13	77853048	77991192	Xpr1
chr20	6130215	6145315	119.259	6136083	955	chr20	6146270	6150864	RT1-Ba
chr4	1427813	1434639	115.943	1432218	245	chr4	1427568	1428501	Olr1232
chr14	35348935	35452439	115.256	35367042	7498	chr14	35356433	35409311	Pdgfra
chr7	26752143	26815383	110.397	26777230	18811	chr7	26770954	26981219	Chst11
chr3	10464724	10488392	108.98	10474938	6756	chr3	10471480	10479421	Gbgt1
chr7	139056565	139136727	106.961	139099664	647	chr7	139136080	139154481	LOC680590
