## Supplementary Tables and Files for "Genetic Adaptation in New York City Rats": Table_S3_Fst_candidates.txt

chr	start	end	score	focal	distGene	nrgn.chr	nrgn.start	nrgn.end	nrgn.name
chr1	152378000	152455000	0.97063	152398000	9302	chr1	152464302	152473499	Irak1
chr1	152473000	152490000	0.97063	152476000	8370	chr1	152464630	152464701	Mir5132
chr1	152612000	152652000	0.97063	152640000	179	chr1	152611821	152617018	Naa10
chr1	152726000	152788000	0.97063	152730000	14063	chr1	152711937	152741657	Pdzd4
chr1	152916000	152934000	0.97063	152917000	1659	chr1	152917659	152921585	Dusp9
chr1	153008000	153104000	0.97063	153016000	2204	chr1	153101796	153120880	Haus7
chr8	74134000	74165000	0.97063	74150000	796	chr8	74134796	74211059	Zfp280d
chr12	45882000	46043000	0.964778	45997000	4141	chr12	45877859	45969762	Fbxw8
chr1	152864000	153104000	0.957963	153087000	2204	chr1	153101796	153120880	Haus7
chr19	78000	121000	0.943883	107000	8200	chr19	86200	100908	Ces2e
chr7	117789000	117800000	0.942184	117792000	12307	chr7	117776693	117869344	Arhgap39
chr8	65335000	65343000	0.939632	65341000	19298	chr8	65362298	65382759	Larp6
chr3	35202000	35220000	0.937644	35208000	7970	chr3	35194030	35196902	Zeb2os
chr7	94695000	94756000	0.934451	94727000	12726	chr7	94768726	94801524	Mal2
chr2	70830000	70865000	0.926749	70851000	3105	chr2	70868105	70894880	Zfp131
chr15	86956000	87006000	0.926661	86959000	434	chr15	87005566	87172130	Pibf1
chr5	10453000	10500000	0.91488	10468000	3312	chr5	10456312	10531652	Ncoa2
chr17	37365000	37378000	0.90916	37369000	3763	chr17	37374237	37486374	Mboat1
chr10	48351000	48588000	0.908976	48562000	7070	chr10	48358070	48374871	Adora2b
chr11	75038000	75163000	0.907293	75088000	3492	chr11	75034508	75092722	Pak2
chr3	177775000	177806000	0.906885	177796000	3362	chr3	177802638	177849268	Rab22a
chr9	92140000	92151000	0.906885	92141000	17446	chr9	92168446	92231811	Fbxo36
chr3	14977000	15005000	0.905581	14993000	2590	chr3	15002410	15018995	Ntmt1
chr14	66831000	66881000	0.904953	66850000	16936	chr14	66864064	67201603	Slit2
chr11	281000	503000	0.902889	464000	0	chr11	423033	782262	Epha3
chr11	70041000	70121000	0.899671	70062000	18017	chr11	70022983	70052074	Slc15a2
chr10	48351000	48613000	0.899296	48460000	7070	chr10	48358070	48374871	Adora2b
chr7	34336000	34353000	0.89494	34344000	505	chr7	34353505	34385291	Lta4h
chr17	12580000	12606000	0.888595	12599000	7752	chr17	12613752	12653474	Faf2
chr7	124482000	124488000	0.886316	124484000	2467	chr7	124490467	124608680	Scube1
chr3	119604000	119649000	0.881467	119640000	7014	chr3	119641986	119648582	Adal
chr19	67313000	67331000	0.875854	67324000	3288	chr19	67327712	67343472	Ccsap
